# Compatibility logic of human enhancer and promoter sequences

**DOI:** 10.1101/2021.10.23.462170

**Authors:** Drew T. Bergman, Thouis R. Jones, Vincent Liu, Layla Siraj, Helen Y. Kang, Joseph Nasser, Michael Kane, Tung H. Nguyen, Sharon R. Grossman, Charles P. Fulco, Eric S. Lander, Jesse M. Engreitz

## Abstract

Gene regulation in the human genome is controlled by distal enhancers that activate specific nearby promoters. One model for the specificity of enhancer-promoter regulation is that different promoters might have sequence-encoded preferences for distinct classes of enhancers, for example mediated by interacting sets of transcription factors or cofactors. This “biochemical compatibility” model has been supported by observations at individual human promoters and by genome-wide measurements in *Drosophila*. However, the degree to which human enhancers and promoters are intrinsically compatible or specific has not been systematically measured, and how their activities combine to control RNA expression remains unclear. To address these questions, we designed a high-throughput reporter assay called enhancer x promoter (ExP) STARR-seq and applied it to examine the combinatorial compatibilities of 1,000 enhancer and 1,000 promoter sequences in human K562 cells. We identify a simple logic for enhancer-promoter compatibility – virtually all enhancers activated all promoters by similar amounts, and intrinsic enhancer and promoter activities combine multiplicatively to determine RNA output (*R^2^*=0.82). In addition, two classes of enhancers and promoters showed subtle preferential effects. Promoters of housekeeping genes contained built-in activating sequences, corresponding to motifs for factors such as GABPA and YY1, that correlated with both stronger autonomous promoter activity and enhancer activity, and weaker responsiveness to distal enhancers. Promoters of context-specific genes lacked these motifs and showed stronger responsiveness to enhancers. Together, this systematic assessment of enhancer-promoter compatibility suggests a multiplicative model tuned by enhancer and promoter class to control gene transcription in the human genome.
