## Supplementary material for "Compatibility logic of human enhancer and promoter sequences": Table S3

### Sheet: Luciferase Assay
Promoter	Enhancer	Luciferase Signal - log2(Firefly/Renilla), n=3
CCDC26	MYC-e1	-3.97225
CCDC26	MYC-e2	-4.68962
CCDC26	MYC-e3	-6.67685
CCDC26	MYC-e4	-6.02265
CCDC26	MYC-e5	-6.82611
CCDC26	MYC-e6	-7.48661
CCDC26	MYC-e7	-8.16226
CCDC26	Ctrl	-10.7364
CCDC26-short	MYC-e1	-2.62487
CCDC26-short	MYC-e2	-2.49882
CCDC26-short	MYC-e3	-5.63724
CCDC26-short	MYC-e4	-4.74218
CCDC26-short	MYC-e5	-3.76077
CCDC26-short	MYC-e6	-5.80101
CCDC26-short	MYC-e7	-6.26168
CCDC26-short	Ctrl	-7.74307
MYC	MYC-e1	-3.69607
MYC	MYC-e2	-3.31623
MYC	MYC-e3	-4.69746
MYC	MYC-e4	-4.74639
MYC	MYC-e5	-5.29863
MYC	MYC-e6	-5.0477
MYC	MYC-e7	-5.24568
MYC	Ctrl	-7.39703
PVT1	MYC-e1	-2.43349
PVT1	MYC-e2	-1.39356
PVT1	MYC-e3	-3.14952
PVT1	MYC-e4	-2.61299
PVT1	MYC-e5	-2.70505
PVT1	MYC-e6	-3.3029
PVT1	MYC-e7	-3.47204
PVT1	Ctrl	-5.56546
PVT1-Short	MYC-e1	-3.59744
PVT1-Short	MYC-e2	-3.38842
PVT1-Short	MYC-e3	-5.89245
PVT1-Short	MYC-e4	-4.91526
PVT1-Short	MYC-e5	-5.64886
PVT1-Short	MYC-e6	-6.52953
PVT1-Short	MYC-e7	-6.50595
PVT1-Short	Ctrl	-7.97093

### Sheet: Genomic Coordinates
Element	Genomic Coordinates of cloned fragments (hg19)	Strand (+: 3' of genomic sequence is closer to the luciferase ORF in the plasmid)
MYC-e1	chr8:128910608-128912213	+
MYC-e2	chr8:128971905-128973643	+
MYC-e3	chr8:129056967-129058438	-
MYC-e4	chr8:129060477-129062593	-
MYC-e5	chr8:130594100-130596043	+
MYC-e6	chr8:130700606-130702818	+
MYC-e7	chr8:130703671-130705886	+
MYC promoter	chr8:128748316-128748495	+
PVT1 promoter	chr8:129057268-129057651	+
PVT1-short promoter	chr8:129057440-129057598	+
CCDC26 promoter	chr8:130586925-130587832	-
CCDC26-short promoter	chr8:130587220-130587357	-
