## Supplementary material for "Compatibility logic of human enhancer and promoter sequences": Table S8

### Sheet: ExP Sequences
name	sequence	notes
5_prime_Promoter_P1	TCATGTGGGACATCAAGC	PCR adaptor sequence upstream of promoter oligos on oligo array
3_prime_Promoter_P2	GCATAGTGAGTCCACCTT	PCR adaptor sequence downstream of promoter oligos on oligo array
5_prime_Enhancer_P3	GCTAACTTCTACCCATGC	PCR adaptor sequence upstream of enhancer oligos on oligo array
3_prime_Enhancer_P4	GCAAGTTAAGTAGGTCGT	PCR adaptor sequence downstream of enhancer oligos on oligo array
ExP_prom_array_fwd	CTCTGGCCTAACTGGCCGGTAC GAGTGAGCTCTCGTTCA TCATGTGGGACATCAAGC	Primers to amplify promoters from oligo array
ExP_prom_array_rev	CCCAGTGCCTCACGACCGGGCC TGGTAGCAAGCTTAGAT AAGGTGGACTCACTATGC	Primers to amplify promoters from oligo array
ExP_enh_array_fwd	TAGATTGATCTAGAGCATGCA NNNNNNNNNNNNNNNN GAGTACTGGTATGTTCA GCTAACTTCTACCCATGC	Primers to amplify enhancers from oligo array
ExP_enh_array_rev	TCGAAGCGGCCGGCCGAATTCG TCATTCCATGGCATCTC ACGACCTACTTAACTTGC	Primers to amplify enhancers from oligo array
STARR_RT	CAAACTCATCAATGTATCTTATCATG	Primer for reverse transcription of STARR-seq reporter mRNA
STARR_jPCR_fwd	TCGTGAGGCACTGGGCAG*G*T*G*T*C	Primers for first junction PCR step during STARR-seq protocol to selectively amplify spliced RNA sequence and not plasmid DNA background, * = phosphorothioate bond
STARR_jPCR_rev	CTTATCATGTCTGCTCGA*A*G*C	Primers for first junction PCR step during STARR-seq protocol to selectively amplify spliced RNA sequence and not plasmid DNA background, * = phosphorothioate bond
ExP_P1_fwd_I2	AATGATACGGCGACCACCGAGATCTACAC[index-2]GGGAGGTATTGGACAGGC	Primers to amplify promoters from vector in preparation for sequencing
ExP_P3_rev	CAAGCAGAAGACGGCATACGAGAT GCATGGGTAGAAGTTAGCTGAAC	Primers to amplify promoters from vector in preparation for sequencing
ExP_GFP_fwd_I2	AATGATACGGCGACCACCGAGATCTACAC[index-2]GGCTTAAGCATGGCTAGCAAAG	Primers to amplify enhancers from vector in preparation for sequencing
ExP_P4_rev	CAAGCAGAAGACGGCATACGAGAT TCATTCCATGGCATCTCACG	Primers to amplify enhancers from vector in preparation for sequencing
ExP_P1_fwd_seq_R1	GAGTGAGCTCTCGTTCATCATGTGGGACATCAAGC	Custom R1 sequencing primer for ExP promoters
ExP_P2_rev_seq_R2	TGGTAGCAAGCTTAGATAAGGTGGACTCACTATGC	Custom R2 sequencing primer for ExP promoters
ExP_P3_fwd_seq_R1	GAGTACTGGTATGTTCAGCTAACTTCTACCCATGC	Custom R1 sequencing primer for ExP enhancers
ExP_P4_rev_seq_R2	TCATTCCATGGCATCTCACGACCTACTTAACTTGC	Custom R2 sequencing primer for ExP enhancers
ExP_fwd_BC_seq	GTCCCAATTCTTGTTGAATTAGATTGATCTAGAGCATGCA	Custom index sequencing primer for the ExP plasmid barcode

### Sheet: HS-STARR sequences
name	sequence	notes
CapStarrFa_N10	TAGATTGATCTAGAGCATGCACCGGCAAGCAGAAGACGGCATACGAGATNNNNNNNNNNATGTCTCGTGGGCTCGGAGATGT	Forward primer amplifying from tagmented DNA and adding a 10bp UMI
CapStarrR	CGAAGCGGCCGGCCGAATTCGTCGATCGTCGGCAGCGTCAGATGTG	Reverse primer amplifying from tagmented DNA
STARR_RT	CAAACTCATCAATGTATCTTATCATG	Primer for reverse transcription of STARR-seq reporter mRNA
STARR_jPCR_fwd	TCGTGAGGCACTGGGCAG*G*T*G*T*C	Primers for first junction PCR step during STARR-seq protocol to selectively amplify spliced RNA sequence and not plasmid DNA background, * = phosphorothioate bond
STARR_jPCR_rev	CTTATCATGTCTGCTCGA*A*G*C	Primers for first junction PCR step during STARR-seq protocol to selectively amplify spliced RNA sequence and not plasmid DNA background, * = phosphorothioate bond
